# Ultrafast and accurate 16S microbial community analysis using Kraken 2

**DOI:** 10.1101/2020.03.27.012047

**Authors:** Jennifer Lu, Steven L Salzberg

## Abstract

For decades, 16S ribosomal RNA sequencing has been the primary means for identifying the bacterial species present in a sample with unknown composition. One of the most widely-used tools for this purpose today is the QIIME (Quantitative Insights Into Microbial Ecology) package. Recent results have shown that the newest release, QIIME 2, has higher accuracy than QIIME, MAPseq, and mothur when classifying bacterial genera from simulated human gut, ocean, and soil metagenomes, although QIIME 2 also proved to be the most computationally expensive method. Kraken, first released in 2014, has been shown to provide exceptionally fast and accurate classification for shotgun metagenomics sequencing projects. Bracken, released in 2016, then provided users with the ability to accurately estimate species or genus abundances using Kraken classification results. Kraken 2, which matches the accuracy and speed of Kraken 1, now supports 16S rRNA databases, allowing for direct comparisons to QIIME and similar systems. Here we show that, using the same simulated 16S rRNA metagenomic data as previous studies, Kraken 2 and Bracken are up to 300 times faster and also more accurate at 16S profiling than QIIME 2.
