## Supplemental Table 1: Human Microbiome Read Counts for "Ultrafast and accurate 16S microbial community analysis using Kraken 2"

### Sheet: A500_Human_ALL
Genus	TRUE	Kraken_GG	Bracken_GG	Kraken_SILVA	Bracken_SILVA	Kraken_RDP	Bracken_RDP	Qiime_GG	Qiime_SILVA
Enterobacter	41570	11588	18194	26390	31605	10402	15112	6951	2375
Citrobacter	35978	7196	9085	8391	10576	5192	7672	3084	777
Streptococcus	34784	34830	36295	35591	37038	35183	36924	27564	31184
Bacillus	35177	29209	33718	38005	41444	25634	31057	26388	27982
Klebsiella	31590	24445	32086	19206	24824	13612	21218	0	2390
Eubacterium	29994	0	0	1598	1604	1599	1615	3200	8385
Neisseria	29580	16001	24189	22794	24901	19203	21649	6893	5522
Bacteroides	28788	28391	30545	26409	26944	26401	26618	25908	26359
Corynebacterium	27188	26400	27687	26410	26985	26767	26829	26763	20754
Enterococcus	27584	14378	15880	16372	18030	13988	15885	16605	20721
Porphyromonas	25182	25185	25305	25583	25598	24777	25547	19449	21508
Escherichia	25589	813	949	30093	31729	29223	34900	378	13699
Desulfovibrio	25987	21985	24877	23577	25545	17195	20092	20409	21914
Lactobacillus	23988	25198	25865	25602	25974	23602	25656	17548	22254
Propionibacterium	22385	18784	22971	3198	3228	18010	18615	12791	12394
Peptoniphilus	21990	21990	24326	21986	22188	19585	21021	18741	17784
Bifidobacterium	22381	18793	22449	21576	22167	18389	19075	17545	19559
Clostridium	22386	14380	20633	12409	13290	13204	14411	18150	14693
Oceanobacillus	18794	11193	12701	10403	11540	10402	11280	13225	11569
Prevotella	18788	19186	19646	19974	20062	19560	19641	16758	13535
Haemophilus	19589	12002	13273	9200	10339	12798	13686	8341	3986
Butyrivibrio	17185	12797	14017	10005	11105	11984	13503	10394	13590
Fusobacterium	15987	15588	15619	15588	15679	14408	14807	12791	13518
Ruminococcus	13992	6008	9470	6002	6490	5610	6849	11203	11591
Parabacteroides	11197	9190	10350	9184	9384	8799	9155	11594	11178
Lachnoclostridium	9996	0	0	5593	7606	4009	5248	0	3549
Alistipes	11190	1600	8310	8793	8828	8798	8828	1612	7585
Blautia	8794	8424	11682	7197	8617	6795	7587	9994	7569
Megasphaera	7593	7584	7982	5983	6410	6367	6506	7178	6378
Anaerococcus	6394	6394	6394	6394	6446	6794	6809	6357	6394
Dialister	6397	6002	6135	4809	5478	5607	5821	5967	5186
Acholeplasma	6398	5998	6015	5998	5998	6397	6402	5990	5172
Leuconostoc	4796	4796	5098	3196	3220	3199	3528	4796	4796
Oscillibacter	4797	0	0	2001	2260	2803	3536	0	1975
Veillonella	4799	4004	4915	5198	5275	4793	4872	4799	3600
Phascolarctobacterium	4799	4805	5019	4806	4887	5597	6111	3999	4799
Roseburia	4799	2800	4519	5190	6701	2798	3326	3200	1195
Butyricimonas	4398	4398	4446	4400	4419	3593	3623	4398	4398
Atopobium	4796	4396	4789	4796	4819	2401	2402	4796	4788
Anaerostipes	4798	3	3	3613	4145	2399	2754	0	3143
Akkermansia	4797	4797	6119	4410	4446	4797	4799	4797	4797
Coprococcus	3199	7211	9134	406	597	793	926	5190	1600
Odoribacter	3198	3198	3221	3198	3218	3202	3302	2000	2398
Faecalibacterium	2797	6786	11895	5994	6762	4795	6110	2797	2797
Ruminiclostridium	3196	0	0	2400	2515	1202	1871	0	1599
Acidaminococcus	3197	2794	2916	2396	2728	1195	1542	3197	3197
Abiotrophia	3196	1	1	1997	2057	1595	1752	1997	2777
Pectobacterium	1598	0	0	1	1	1	1	0	1145
Turicibacter	1600	1	1	1	1	401	401	1600	1600
Candidatus_Soleaferrea	1599	0	0	0	0	0	0	0	0
Barnesiella	1600	0	0	1198	1237	802	885	0	2761
Intestinibacter	1600	0	0	400	409	1597	2068	0	1598
Coprobacter	1600	0	0	1600	1602	392	392	0	0
Alloprevotella	1600	0	0	1600	1622	1606	1614	0	1596
Megamonas	1599	401	460	1196	1207	793	799	1599	1599
Stomatobaculum	1598	0	0	1598	1685	791	20021	0	1598
Tyzzerella	800	0	0	0	0	0	0	0	800
Butyricicoccus	1596	0	0	801	854	802	1051	0	1596
Other	0	250844	163583	190058	148448	240126	165063	323831	289561

### Sheet: A500_Human_V12
Genus	TRUE	Kraken_GG	Bracken_GG	Kraken_SILVA	Bracken_SILVA	Kraken_RDP	Bracken_RDP	Qiime_GG	Qiime_SILVA
Enterobacter	10390	2398	3277	5574	6112	3193	4004	1244	0
Citrobacter	8798	3198	3762	2400	2728	2791	3615	397	379
Bacillus	8795	6804	7841	8799	9398	7193	7480	7195	6796
Streptococcus	8396	7997	8065	7999	8151	7997	8182	2384	5996
Klebsiella	7596	4009	5003	4006	4569	3997	5195	0	2
Neisseria	7197	2002	4867	5198	6042	4391	4742	3267	1566
Bacteroides	7195	6800	7731	6003	6231	6791	6835	6350	5996
Eubacterium	6802	0	0	800	806	400	403	800	2798
Enterococcus	6799	6400	6932	6388	6478	6791	7132	3600	3597
Corynebacterium	6797	6797	7153	7201	7526	6791	6840	6372	4377
Desulfovibrio	6797	5598	6800	5999	6392	5196	6000	4021	4793
Porphyromonas	6396	6396	6403	6397	6405	6396	6757	4374	5582
Escherichia	6396	1	1	10808	11173	9202	10145	0	4764
Lactobacillus	5999	6401	6484	6402	6422	6003	6175	3962	4327
Bifidobacterium	5598	4800	5667	5192	5384	4802	4814	4004	4399
Clostridium	5596	3995	8434	2803	2824	3200	3655	4842	3128
Propionibacterium	5592	3201	5254	799	829	3594	3926	3194	2797
Peptoniphilus	5197	5197	5984	5196	5226	4402	4857	3144	2757
Haemophilus	4796	3599	3615	2403	2672	2796	2825	1580	788
Prevotella	4795	5192	5388	5590	5636	5190	5201	2398	3557
Oceanobacillus	4399	3599	4536	3599	3999	4399	4444	3987	2796
Butyrivibrio	4396	2798	2962	2397	2753	2798	3137	1200	3197
Fusobacterium	3994	3595	3596	3595	3600	3595	3607	2396	2360
Ruminococcus	3198	1593	2360	1605	1706	1998	2358	1609	2398
Alistipes	2800	400	2386	2400	2421	2400	2406	413	1599
Parabacteroides	2799	1593	1771	1190	1249	1595	1714	2800	2794
Blautia	1998	1612	2121	1600	2014	1599	1797	1999	1600
Dialister	1599	1600	1645	1201	1431	1205	1230	1170	800
Acholeplasma	1599	1599	1602	1599	1599	1599	1604	1200	1577
Megasphaera	1599	1599	1687	1200	1321	1599	1634	1581	1598
Anaerococcus	1598	1598	1598	1598	1611	1598	1605	1561	1598
Lachnoclostridium	1597	0	0	1994	2817	1202	1553	0	1197
Phascolarctobacterium	1200	1200	1259	1200	1201	1200	1240	800	1200
Anaerostipes	1200	0	0	403	476	801	912	0	400
Roseburia	1200	400	709	1594	2199	401	473	800	0
Butyricimonas	1200	1200	1236	1202	1212	1200	1217	1200	1200
Atopobium	1200	1200	1200	1200	1223	801	802	1200	1192
Oscillibacter	1200	0	0	1	1	402	469	0	400
Akkermansia	1199	1199	1219	813	813	1199	1201	1199	1199
Veillonella	1199	1199	1475	1198	1218	1598	1637	1199	800
Leuconostoc	1197	1197	1252	1197	1200	1197	1245	1197	1197
Abiotrophia	800	1	1	402	406	402	415	400	400
Odoribacter	800	800	813	800	810	801	844	400	400
Coprococcus	800	1208	1427	1	1	2	2	404	400
Acidaminococcus	799	799	834	799	799	399	403	799	799
Ruminiclostridium	797	0	0	800	833	797	1246	0	399
Intestinibacter	400	0	0	0	0	400	410	0	0
Alloprevotella	400	0	0	400	403	400	400	0	400
Turicibacter	400	1	1	1	1	3	3	400	400
Megamonas	400	0	0	400	404	1	1	400	400
Faecalibacterium	400	793	1333	811	898	403	462	400	400
Barnesiella	400	0	0	798	837	2	2	0	400
Candidatus_Soleaferrea	400	0	0	0	0	0	0	0	0
Coprobacter	400	0	0	400	401	0	0	0	0
Pectobacterium	399	0	0	0	0	0	0	0	0
Stomatobaculum	399	0	0	399	428	399	6805	0	399
Butyricicoccus	397	0	0	1	1	1	1	0	397
Tyzzerella	0	0	0	0	0	0	0	0	0
Other	0	63121	39005	41934	33399	47177	30627	92847	81994

### Sheet: A500_Human_V34
Genus	TRUE	Kraken_GG	Bracken_GG	Kraken_SILVA	Bracken_SILVA	Kraken_RDP	Bracken_RDP	Qiime_GG	Qiime_SILVA
Enterobacter	10399	2793	4219	7602	9210	3204	4087	5692	2375
Citrobacter	8800	405	490	2794	3628	801	1072	2687	398
Bacillus	8798	8016	9002	10004	10840	6807	7434	6424	8000
Streptococcus	8798	10009	10013	9596	9783	9591	9767	8398	8398
Klebsiella	8000	9198	11421	3211	4211	3207	4246	0	1983
Eubacterium	7600	0	0	400	400	400	400	800	1991
Bacteroides	7200	7201	7603	7199	7235	6801	6801	6400	6800
Neisseria	7198	5196	6377	6799	6829	5985	6788	1226	1200
Corynebacterium	6799	6799	6936	6799	6878	6401	6404	6799	5998
Enterococcus	6798	4392	4466	4795	5674	3195	3735	6709	5979
Escherichia	6400	0	0	8815	9391	7594	8522	378	3105
Desulfovibrio	6398	5595	5601	6396	6401	5197	5598	5597	6390
Porphyromonas	6000	6000	6002	6000	6000	5603	5604	5591	5968
Lactobacillus	6000	6398	6400	6001	6027	6394	6715	4406	5999
Peptoniphilus	5600	5600	6372	5597	5618	5196	5197	5600	5546
Clostridium	5600	3602	4023	3602	4007	4397	4398	4396	4000
Propionibacterium	5599	5202	5824	800	800	5191	5193	3199	3199
Bifidobacterium	5596	4799	5595	5596	5596	5194	5194	4797	5596
Oceanobacillus	4800	2400	2558	2405	2619	2400	2528	3629	3986
Haemophilus	4799	2799	2799	1602	1608	2405	2760	2799	1200
Prevotella	4399	4399	4465	4398	4401	4398	4398	4799	3598
Fusobacterium	4000	4000	4005	4000	4033	3213	3213	3600	3576
Butyrivibrio	3999	3198	3333	1606	1773	2800	3142	2800	3200
Ruminococcus	3600	2401	3118	1599	1778	405	750	3200	3200
Lachnoclostridium	2800	0	0	1604	2058	800	1037	0	768
Parabacteroides	2800	2403	2509	2399	2404	2800	2800	2800	2800
Alistipes	2798	400	1957	2399	2399	2399	2399	400	2398
Blautia	2400	2806	3307	2794	3277	1203	1324	2800	2795
Megasphaera	1999	1999	2096	1599	1746	1199	1285	1999	1599
Anaerococcus	1600	1600	1600	1600	1612	1998	1998	1600	1600
Dialister	1600	1600	1620	1202	1412	1601	1770	1600	1200
Acholeplasma	1600	1600	1605	1600	1600	1600	1600	1591	1200
Phascolarctobacterium	1200	1200	1239	1199	1199	1599	1599	1200	1200
Anaerostipes	1200	1	1	804	896	798	906	0	1155
Leuconostoc	1200	1200	1201	1200	1203	1198	1300	1200	1200
Roseburia	1200	1598	2158	801	1005	800	926	800	400
Akkermansia	1200	1200	1447	1200	1209	1200	1200	1200	1200
Veillonella	1200	1197	1428	1200	1221	1200	1227	1200	1200
Atopobium	1199	1198	1199	1199	1199	799	799	1199	1199
Oscillibacter	1199	0	0	401	471	404	744	0	403
Abiotrophia	800	0	0	798	813	796	855	400	800
Ruminiclostridium	800	0	0	799	858	1	4	0	400
Butyricimonas	800	800	803	800	800	400	400	800	800
Coprococcus	800	2001	2230	0	0	1	1	1592	400
Acidaminococcus	800	800	832	800	800	401	401	800	800
Odoribacter	799	799	803	799	800	800	800	401	799
Faecalibacterium	799	2395	3225	1592	1834	1195	2058	799	799
Intestinibacter	400	0	0	400	409	1	1	0	0
Pectobacterium	400	0	0	0	0	0	0	0	400
Stomatobaculum	400	0	0	400	419	0	0	0	400
Alloprevotella	400	0	0	400	404	400	400	0	400
Turicibacter	400	0	0	0	0	398	398	400	400
Butyricicoccus	400	0	0	1	1	399	605	0	400
Barnesiella	400	0	0	400	400	400	400	0	763
Candidatus_Soleaferrea	400	0	0	0	0	0	0	0	0
Coprobacter	400	0	0	400	400	391	391	0	0
Megamonas	399	2	2	399	406	392	393	399	399
Tyzzerella	0	0	0	0	0	0	0	0	0
Other	0	52771	38088	41167	31977	55620	46005	64866	58010

### Sheet: A500_Human_V4
Genus	TRUE	Kraken_GG	Bracken_GG	Kraken_SILVA	Bracken_SILVA	Kraken_RDP	Bracken_RDP	Qiime_GG	Qiime_SILVA
Pectobacterium	399	0	0	0	0	0	0	0	369
Leuconostoc	1199	1199	1299	400	411	399	497	1199	1199
Citrobacter	9185	1995	2764	2401	3194	801	1581	0	0
Roseburia	1200	400	739	1202	1815	400	475	800	395
Turicibacter	400	0	0	0	0	0	0	400	400
Porphyromonas	6388	6389	6500	6389	6396	5990	6398	4289	3564
Propionibacterium	5597	5183	5863	799	799	4027	4298	3199	3199
Bacillus	8789	6800	8249	9577	10933	6399	9046	5559	5584
Anaerococcus	1596	1596	1596	1596	1609	1597	1602	1596	1596
Bacteroides	7194	7206	7819	6799	7032	6406	6578	6364	6764
Lachnoclostridium	2800	0	0	1201	1871	1203	1550	0	1
Acholeplasma	1600	1200	1205	1200	1200	1600	1600	1600	1196
Ruminiclostridium	800	0	0	403	416	401	618	0	400
Eubacterium	7993	0	0	4	4	400	411	800	1596
Klebsiella	7996	6426	9114	4794	6546	3597	6928	0	0
Oceanobacillus	4796	2399	2672	2007	2385	1599	1949	2810	1988
Ruminococcus	3595	809	1846	1200	1316	1603	1892	3195	2794
Peptoniphilus	5596	5596	5985	5596	5726	5198	5747	4800	4301
Oscillibacter	1198	0	0	799	916	1198	1428	0	400
Candidatus_Soleaferrea	399	0	0	0	0	0	0	0	0
Butyricimonas	1199	1199	1208	1199	1208	799	812	1199	1199
Neisseria	7588	4004	7068	5194	5624	4016	4533	1200	1183
Enterobacter	10387	1606	2867	6408	7984	2408	4450	0	0
Veillonella	1200	802	987	1200	1229	800	800	1200	800
Corynebacterium	6794	6793	7159	6793	6892	6781	6790	6794	4394
Barnesiella	400	0	0	0	0	400	483	0	798
Bifidobacterium	5590	4794	5590	5590	5590	3200	3478	4764	4792
Clostridium	5593	3200	3753	2008	2454	2407	3137	4061	3566
Butyrivibrio	4390	3594	4128	2800	3324	3189	3524	3194	3593
Blautia	2396	1602	2690	1203	1641	2399	2651	2796	1580
Lactobacillus	5995	6793	7109	6402	6595	5597	6445	4766	5935
Enterococcus	7192	1591	1820	2385	2532	2403	2793	2779	4766
Escherichia	6396	399	475	4028	4319	5219	7083	0	2309
Coprococcus	799	1996	2834	403	594	790	923	1595	400
Atopobium	1198	799	1191	1198	1198	401	401	1198	1198
Alistipes	2793	400	1191	1996	2010	1601	1625	400	1198
Streptococcus	8791	8421	9359	8803	9489	8796	9712	8383	8391
Megasphaera	1995	1994	2113	1594	1752	1992	1992	1993	1586
Desulfovibrio	6397	4800	6029	5585	6358	3204	3694	5196	4398
Fusobacterium	3993	3993	4004	3993	4016	3601	3988	3195	3582
Intestinibacter	400	0	0	0	0	796	890	0	798
Parabacteroides	2798	2796	3648	2798	2929	2009	2246	3194	2784
Haemophilus	5199	2801	3978	2399	2653	3604	4091	1600	1197
Odoribacter	799	799	805	799	808	799	856	399	399
Anaerostipes	1199	0	0	1200	1506	400	467	0	389
Phascolarctobacterium	1199	1203	1268	808	888	1603	1992	799	1199
Coprobacter	400	0	0	400	401	1	1	0	0
Dialister	1598	1598	1651	1202	1429	805	805	1597	1586
Alloprevotella	400	0	0	400	412	405	413	0	396
Butyricicoccus	400	0	0	400	434	400	443	0	400
Prevotella	4795	4795	4974	4795	4828	5173	5242	4763	2804
Megamonas	400	0	0	0	0	0	0	400	400
Akkermansia	1199	1199	1620	1198	1217	1199	1199	1199	1199
Faecalibacterium	798	1600	3917	1599	1874	1596	1827	798	798
Abiotrophia	799	0	0	0	0	0	0	400	780
Acidaminococcus	799	795	835	398	730	1	4	799	799
Stomatobaculum	399	0	0	399	435	1	5208	0	399
Tyzzerella	400	0	0	0	0	0	0	0	400
Other	0	70223	43865	59843	45865	72174	46191	86515	85646

### Sheet: A500_Human_V45
Genus	TRUE	Kraken_GG	Bracken_GG	Kraken_SILVA	Bracken_SILVA	Kraken_RDP	Bracken_RDP	Qiime_GG	Qiime_SILVA
Enterobacter	10394	4791	7831	6806	8299	1597	2571	15	0
Citrobacter	9195	1598	2069	796	1026	799	1404	0	0
Streptococcus	8799	8403	8858	9193	9615	8799	9263	8399	8399
Bacillus	8795	7589	8626	9625	10273	5235	7097	7210	7602
Klebsiella	7998	4812	6548	7195	9498	2811	4849	0	405
Eubacterium	7599	0	0	394	394	399	401	800	2000
Neisseria	7597	4799	5877	5603	6406	4811	5586	1200	1573
Bacteroides	7199	7184	7392	6408	6446	6403	6404	6794	6799
Corynebacterium	6798	6011	6439	5617	5689	6794	6795	6798	5985
Enterococcus	6795	1995	2662	2804	3346	1599	2225	3517	6379
Porphyromonas	6398	6400	6400	6797	6797	6788	6788	5195	6394
Escherichia	6397	413	473	6442	6846	7208	9150	0	3521
Desulfovibrio	6395	5992	6447	5597	6394	3598	4800	5595	6333
Lactobacillus	5994	5606	5872	6797	6930	5608	6321	4414	5993
Propionibacterium	5597	5198	6030	800	800	5198	5198	3199	3199
Peptoniphilus	5597	5597	5985	5597	5618	4789	5220	5197	5180
Bifidobacterium	5597	4400	5597	5198	5597	5193	5589	3980	4772
Clostridium	5597	3583	4423	3996	4005	3200	3221	4851	3999
Oceanobacillus	4799	2795	2935	2392	2537	2004	2359	2799	2799
Prevotella	4799	4800	4819	5191	5197	4799	4800	4798	3576
Haemophilus	4795	2803	2881	2796	3406	3993	4010	2362	801
Butyrivibrio	4400	3207	3594	3202	3255	3197	3700	3200	3600
Fusobacterium	4000	4000	4014	4000	4030	3999	3999	3600	4000
Ruminococcus	3599	1205	2146	1598	1690	1604	1849	3199	3199
Parabacteroides	2800	2398	2422	2797	2802	2395	2395	2800	2800
Lachnoclostridium	2799	0	0	794	860	804	1108	0	1583
Alistipes	2799	400	2776	1998	1998	2398	2398	399	2390
Blautia	2000	2404	3564	1600	1685	1594	1815	2399	1594
Megasphaera	2000	1992	2086	1590	1591	1577	1595	1605	1595
Anaerococcus	1600	1600	1600	1600	1614	1601	1604	1600	1600
Dialister	1600	1204	1219	1204	1206	1996	2016	1600	1600
Acholeplasma	1599	1599	1603	1599	1599	1598	1598	1599	1199
Leuconostoc	1200	1200	1346	399	406	405	486	1200	1200
Oscillibacter	1200	0	0	800	872	799	895	0	772
Veillonella	1200	806	1025	1600	1607	1195	1208	1200	800
Phascolarctobacterium	1200	1202	1253	1599	1599	1195	1280	1200	1200
Roseburia	1199	402	913	1593	1682	1197	1452	800	400
Butyricimonas	1199	1199	1199	1199	1199	1194	1194	1199	1199
Atopobium	1199	1199	1199	1199	1199	400	400	1199	1199
Anaerostipes	1199	2	2	1206	1267	400	469	0	1199
Akkermansia	1199	1199	1833	1199	1207	1199	1199	1199	1199
Coprococcus	800	2006	2643	2	2	0	0	1599	400
Odoribacter	800	800	800	800	800	802	802	800	800
Faecalibacterium	800	1998	3420	1992	2156	1601	1763	800	800
Ruminiclostridium	799	0	0	398	408	3	3	0	400
Acidaminococcus	799	400	415	399	399	394	734	799	799
Abiotrophia	797	0	0	797	838	397	482	797	797
Pectobacterium	400	0	0	1	1	1	1	0	376
Turicibacter	400	0	0	0	0	0	0	400	400
Candidatus_Soleaferrea	400	0	0	0	0	0	0	0	0
Barnesiella	400	0	0	0	0	0	0	0	800
Intestinibacter	400	0	0	0	0	400	767	0	800
Coprobacter	400	0	0	400	400	0	0	0	0
Alloprevotella	400	0	0	400	403	401	401	0	400
Megamonas	400	399	458	397	397	400	405	400	400
Stomatobaculum	400	0	0	400	403	391	8008	0	400
Tyzzerella	400	0	0	0	0	0	0	0	400
Butyricicoccus	399	0	0	399	418	2	2	0	399
Other	0	64729	42625	47114	37207	65155	42240	79603	63911
