## Supplemental Table 2: Ocean Microbiome Read Counts for "Ultrafast and accurate 16S microbial community analysis using Kraken 2"

### Sheet: A500_Ocean_ALL
Genus	TRUE	Kraken_GG	Bracken_GG	Kraken_SILVA	Bracken_SILVA	Kraken_RDP	Bracken_RDP	Qiime_GG	Qiime_SILVA
Photobacterium	31576	24369	27418	23580	24619	20015	22704	29468	29523
Glaciecola	29985	10836	16278	3601	3732	1997	2104	17315	4777
Pseudomonas	28781	33585	38006	35189	36005	29214	35626	25577	28780
Halomonas	26391	18451	22116	22417	24268	20808	22764	19513	22375
Marinobacter	26388	18012	21612	15987	16674	13620	14381	27960	27541
Burkholderia	25589	16433	20599	20022	21120	19617	20498	22717	25588
Erythrobacter	25585	1996	3151	11206	14003	10789	12810	19522	1985
Sphingomonas	25578	22407	31924	26406	29184	15236	20924	17181	9923
Pseudoalteromonas	25180	22362	28419	23196	24223	29591	31397	24779	24779
Moritella	24383	7202	16439	14395	24918	9991	11533	24383	24383
Bacillus	23993	16006	19772	18813	21031	14400	16046	17612	18812
Alcanivorax	23991	12410	12840	15223	15791	14006	15330	22733	21567
Marinomonas	23987	18375	19633	19571	20822	11991	13570	23987	23987
Flavobacterium	23986	24834	28814	25615	27737	23211	24900	22341	22378
Vibrio	23983	18410	21499	26007	27727	23202	34156	11212	22800
Shewanella	23588	19201	23659	19592	20876	13601	15690	22762	22740
Staphylococcus	22390	19613	23016	20787	21679	21587	22128	17096	19991
Colwellia	21191	1606	12001	19201	20857	10426	11776	2824	20307
Alteromonas	20790	18040	38675	19193	21835	29195	31983	16713	12319
Novosphingobium	20787	9992	13704	15980	19071	11601	17200	15554	7076
Synechococcus	20390	9609	12571	7611	8609	0	0	4330	2796
Brevibacillus	20389	18392	19445	19590	19986	17586	18082	20388	19587
Maribacter	19191	8778	11415	7592	8952	7587	8070	16362	15138
Mycobacterium	18797	17988	18353	17995	18058	13216	15110	18397	18396
Paracoccus	18791	11609	16865	10803	12335	7188	9950	15566	5932
Delftia	17589	5590	6997	5989	6891	9594	11300	9536	10770
Phaeobacter	17587	793	1193	793	2256	0	0	8040	0
Polaribacter	17586	11167	15189	4789	6219	11598	12431	16390	6017
Loktanella	14395	6800	11901	1199	1344	2396	3585	7997	3181
Prochlorococcus	12786	10787	12475	8404	9833	0	0	12791	13580
Geobacter	11593	10393	10450	10793	10809	6412	8006	10348	10788
Thalassospira	9596	9589	9661	7997	8044	4796	5731	9596	9596
Tenacibaculum	8398	7200	8283	9603	10366	7594	8003	10001	8398
Winogradskyella	8397	5994	8954	4001	4385	4795	5251	9997	8323
Arcobacter	7995	7995	7999	7995	7995	7995	8005	7596	7986
Psychroserpens	7995	402	791	1600	1823	801	867	3197	800
Citromicrobium	7990	1197	2998	0	0	0	0	3993	0
Hyphomicrobium	6397	2798	3292	2401	2599	2401	3672	3198	2798
Formosa	4799	400	465	1211	1320	401	420	1599	1199
Psychromonas	4799	4803	5342	3994	4026	3594	3751	4799	4799
Yonghaparkia	3200	0	0	0	0	0	0	2003	0
Lewinella	3199	3199	3199	3199	3199	3199	3199	3176	3189
Thalassobacter	1600	0	0	0	0	0	0	0	0
Thiobacillus	1600	2	2	1200	1304	1594	1653	1600	1600
Psychroflexus	1600	1598	1749	1993	2015	2400	2600	1600	1203
Pseudoruegeria	1600	0	0	2	2	3	3	0	0
Octadecabacter	1600	5621	8960	397	526	4	8	1600	401
Brumimicrobium	1600	1600	1608	1600	1605	1600	1603	1600	1600
Oceanicaulis	1599	1599	1605	1599	1603	1593	1630	1599	1599
Parvibaculum	1599	1202	1295	1595	1621	801	898	1588	1599
Thalassomonas	1599	2006	8528	0	0	400	446	401	0
Tepidibacter	1598	1596	1942	1596	1648	1596	1598	1598	1598
Sediminicola	1597	799	1380	1597	1861	1598	1712	0	1595
Verrucomicrobium	1597	0	0	0	0	0	0	0	0
Desulfococcus	1199	403	506	1199	1199	0	0	0	798
Other	0	274320	125381	234051	181764	313529	245265	168234	223472

### Sheet: A500_V12_Ocean
Genus	TRUE	Kraken_GG	Bracken_GG	Kraken_SILVA	Bracken_SILVA	Kraken_RDP	Bracken_RDP	Qiime_GG	Qiime_SILVA
Photobacterium	7994	4795	6363	5602	6005	5991	6492	6760	6742
Glaciecola	7595	1608	2241	1196	1226	797	813	7571	1180
Pseudomonas	7196	8380	9625	7985	8208	6403	6895	6400	7195
Burkholderia	6397	4401	5525	5605	6092	4809	5205	6397	6397
Halomonas	6397	3642	4135	4825	5149	4406	4534	3939	4389
Marinobacter	6394	3197	3747	3988	4268	2806	2917	6767	6369
Erythrobacter	6394	3	24	1604	2467	1199	1831	3596	1189
Sphingomonas	6394	5200	7146	6800	8211	3614	5536	1590	795
Moritella	6393	803	6608	6393	6633	2386	3036	6393	6393
Pseudoalteromonas	6391	4395	5571	5590	5792	6396	6921	5991	5991
Marinomonas	5998	3998	4349	3989	4012	3601	3679	5998	5998
Bacillus	5996	5199	6444	5598	6233	4398	4799	4398	4012
Shewanella	5995	5197	5886	5594	5868	3203	3987	5986	5587
Flavobacterium	5995	5606	6095	5606	5892	5997	6067	5593	5587
Alcanivorax	5995	2815	3006	2803	2851	2799	2877	5158	4371
Vibrio	5994	4396	5796	5200	5693	5992	7834	4386	4416
Staphylococcus	5596	4799	5883	4799	5066	5196	5197	3578	5196
Colwellia	5596	799	4483	5595	6123	2798	3205	1603	4769
Brevibacillus	5198	5198	5322	4798	4942	5196	5196	5197	5196
Alteromonas	5195	5597	10701	3204	3449	6392	6763	4788	4764
Synechococcus	5195	2402	4725	802	808	0	0	0	0
Novosphingobium	5195	2000	3155	3995	5423	2404	3762	2400	1177
Mycobacterium	4800	4793	5126	4397	4438	3594	3976	4400	4399
Maribacter	4795	3600	4259	3998	4150	3199	3257	3602	3998
Paracoccus	4400	1604	2674	1205	1378	1199	1541	2813	1200
Phaeobacter	4396	395	641	0	0	0	0	4396	0
Delftia	4396	1200	1454	1599	1948	2796	2803	4396	4396
Polaribacter	4395	4394	4992	2390	2551	4391	4464	4793	3198
Loktanella	3599	1601	3147	799	847	1194	1682	1599	394
Geobacter	3198	3198	3198	3198	3198	2002	2626	1998	2398
Prochlorococcus	3194	402	1093	1198	2115	0	0	3594	4004
Tenacibaculum	2398	2398	2561	2398	2431	2399	2428	2398	2398
Thalassospira	2398	2391	2428	799	825	1198	1742	2398	2398
Winogradskyella	2398	2798	3429	2799	2927	2799	2896	2398	2798
Psychroserpens	2000	400	788	1197	1300	400	415	1198	800
Arcobacter	1999	1999	2001	1999	1999	1999	2001	1600	1990
Citromicrobium	1997	0	0	0	0	0	0	1997	0
Hyphomicrobium	1600	800	874	402	445	803	978	800	400
Psychromonas	1200	1200	1217	1200	1209	1596	1700	1200	1200
Formosa	1200	400	465	800	834	400	419	400	0
Lewinella	800	800	800	800	800	800	800	777	790
Yonghaparkia	800	0	0	0	0	0	0	406	0
Thalassobacter	400	0	0	0	0	0	0	0	0
Thiobacillus	400	0	0	400	432	400	401	400	400
Tepidibacter	400	400	460	400	452	400	400	400	400
Psychroflexus	400	398	410	398	398	400	406	400	3
Oceanicaulis	400	400	406	400	404	400	417	400	400
Thalassomonas	400	404	933	0	0	400	446	400	0
Pseudoruegeria	400	0	0	0	0	0	0	0	0
Octadecabacter	400	1203	2093	0	0	0	0	400	0
Brumimicrobium	400	400	400	400	400	400	400	400	400
Sediminicola	400	0	0	400	406	400	406	0	400
Verrucomicrobium	399	0	0	0	0	0	0	0	0
Parvibaculum	399	2	2	395	416	399	464	399	399
Desulfococcus	0	0	0	0	0	0	0	0	0
Other	0	74244	33573	60712	49540	75503	61640	41403	59378

### Sheet: A500_V34_Ocean
Genus	TRUE	Kraken_GG	Bracken_GG	Kraken_SILVA	Bracken_SILVA	Kraken_RDP	Bracken_RDP	Qiime_GG	Qiime_SILVA
Photobacterium	7997	7192	7650	7595	7721	6004	6582	7998	7998
Glaciecola	7599	3216	5007	411	429	396	444	2413	1198
Pseudomonas	7200	7200	7358	7599	7712	6411	7327	6800	7200
Burkholderia	6400	5208	6049	6006	6028	6393	6396	5132	6399
Halomonas	6399	5602	6035	6390	6482	6386	7048	4775	5599
Marinobacter	6398	7595	8514	5597	5678	5202	5417	6797	6790
Erythrobacter	6398	0	0	3201	3783	3193	3623	5554	4
Sphingomonas	6398	6404	8615	6806	7216	4003	4761	5212	3194
Marinomonas	6000	5594	5665	5201	5493	4007	4924	6000	6000
Flavobacterium	6000	6408	7007	7199	7396	6004	6421	5599	5600
Alcanivorax	6000	6000	6062	5204	5354	4402	4755	6000	6000
Moritella	5999	4001	4942	4800	6008	4399	4819	5999	5999
Pseudoalteromonas	5999	5194	6861	6004	6162	6809	7049	5998	5998
Bacillus	5999	4008	4524	5196	5591	4399	4954	4799	5199
Vibrio	5997	5204	5733	6399	6575	5593	7503	3598	5997
Staphylococcus	5600	5604	5815	5200	5602	5595	5652	3939	5200
Shewanella	5599	4392	4659	4793	4879	3197	3496	5582	5198
Alteromonas	5200	3227	7488	6391	7280	7208	8440	4400	3596
Novosphingobium	5200	2007	2698	3204	3584	3993	4985	3162	1596
Colwellia	5199	5	110	5200	5246	4002	4229	400	5189
Synechococcus	5199	2798	2903	2399	2404	0	0	1966	1207
Brevibacillus	4799	4399	4811	4799	4799	3998	4080	4799	4799
Mycobacterium	4799	4797	4797	4799	4800	3204	3610	4799	4799
Maribacter	4798	1600	1869	800	901	1599	1695	4396	3980
Paracoccus	4797	3607	5460	3202	3307	1606	2037	4797	3179
Polaribacter	4400	2792	3483	400	511	2408	2566	4000	2010
Delftia	4399	1200	1253	2389	2425	2793	3110	4382	4399
Phaeobacter	4397	0	0	395	674	0	0	2844	0
Loktanella	3599	1995	3542	0	0	400	556	3186	1199
Prochlorococcus	3199	3199	3484	2404	2407	0	0	2810	3200
Geobacter	2800	2800	2800	2800	2800	1605	1975	2766	2800
Thalassospira	2400	2400	2412	2400	2400	1202	1294	2400	2400
Tenacibaculum	2000	1600	1787	3197	3377	1997	2088	2401	2000
Psychroserpens	2000	1	1	399	516	399	450	800	0
Citromicrobium	2000	1	4	0	0	0	0	1	0
Arcobacter	1999	1999	1999	1999	1999	1999	1999	1999	1999
Winogradskyella	1600	1997	2785	799	948	1197	1352	2002	2000
Hyphomicrobium	1600	400	769	402	535	1	1	800	800
Psychromonas	1200	1200	1211	1196	1196	799	816	1200	1200
Formosa	1199	0	0	399	469	0	0	399	399
Lewinella	800	800	800	800	800	800	800	800	800
Yonghaparkia	800	0	0	0	0	0	0	0	0
Thalassobacter	400	0	0	0	0	0	0	0	0
Thiobacillus	400	1	1	0	0	1	1	400	400
Tepidibacter	400	398	398	398	398	398	400	400	400
Psychroflexus	400	400	421	794	797	799	855	400	400
Oceanicaulis	400	400	400	400	400	400	411	400	400
Thalassomonas	400	800	5503	0	0	0	0	1	0
Pseudoruegeria	400	0	0	0	0	0	0	0	0
Octadecabacter	400	1206	1984	0	0	0	0	400	400
Brumimicrobium	400	400	401	400	400	400	401	400	400
Sediminicola	400	400	524	400	425	400	420	0	400
Verrucomicrobium	400	0	0	0	0	0	0	0	0
Parvibaculum	400	400	435	400	400	401	433	389	400
Desulfococcus	399	399	399	399	399	0	0	0	399
Other	0	55114	26136	45999	38858	67162	53389	37070	46841

### Sheet: A500_V4_Ocean
Genus	TRUE	Kraken_GG	Bracken_GG	Kraken_SILVA	Bracken_SILVA	Kraken_RDP	Bracken_RDP	Qiime_GG	Qiime_SILVA
Photobacterium	7993	5591	5930	4796	5092	4024	4627	7563	7192
Glaciecola	7596	2813	4751	1591	1654	402	434	2921	1199
Pseudomonas	7188	8393	9221	9205	9560	8010	11707	5581	7188
Halomonas	6796	4406	6240	5203	6195	4403	4726	5600	6394
Marinobacter	6796	4413	6016	3201	3449	2405	2573	7196	7184
Burkholderia	6394	3212	4470	4812	5183	4803	5031	5192	6394
Pseudoalteromonas	6394	7169	8461	5607	6105	9986	10561	6394	6394
Erythrobacter	6393	1986	3109	4001	4785	3206	3659	5578	8
Sphingomonas	6391	5203	7945	7591	8112	4408	6513	5180	2359
Bacillus	5998	2803	3382	3205	3224	2796	2990	3995	4399
Alcanivorax	5997	1599	1711	4004	4337	2804	3200	5592	5597
Shewanella	5995	4000	5734	3608	4238	3591	4000	5196	5957
Moritella	5994	795	1935	1198	6183	800	885	5994	5994
Vibrio	5994	5199	5633	7602	8300	6011	9078	1633	6391
Flavobacterium	5993	6397	8020	6392	7415	6006	6863	5551	5593
Marinomonas	5992	5187	5914	4388	5305	1994	2094	5992	5992
Staphylococcus	5597	5993	7273	5991	6069	5994	6072	4781	4798
Colwellia	5197	401	3629	3608	4171	1613	1727	413	5172
Alteromonas	5196	4009	10746	4798	5526	8395	9272	3554	785
Novosphingobium	5196	2788	3403	3201	3612	2009	3335	4796	1930
Synechococcus	5196	2007	2398	2407	3392	0	0	798	792
Brevibacillus	5194	3996	4115	4795	4796	4381	4492	5194	4394
Mycobacterium	4798	3998	4006	4399	4419	2421	3510	4798	4798
Maribacter	4798	1991	3105	1595	2486	794	918	3997	3592
Paracoccus	4797	3596	4696	3201	3772	2793	4056	3573	0
Phaeobacter	4396	397	551	398	1582	0	0	0	0
Delftia	4395	1202	1816	801	1199	2395	3078	0	0
Polaribacter	4394	1984	3664	400	926	2393	2769	3996	0
Loktanella	3597	1605	2339	5	6	399	668	1593	0
Prochlorococcus	3196	3592	4218	2008	2515	0	0	3191	3179
Geobacter	2797	2395	2443	2397	2413	1201	1404	2786	2792
Winogradskyella	2399	799	1988	0	0	402	529	2797	1930
Thalassospira	2398	2398	2403	2398	2400	1200	1466	2398	2398
Tenacibaculum	2000	404	534	1208	1534	1603	1783	2402	2400
Citromicrobium	1998	398	682	0	0	0	0	0	0
Arcobacter	1997	1997	1999	1997	1997	1997	2002	1997	1997
Psychroserpens	1996	1	2	3	6	2	2	1	0
Hyphomicrobium	1598	799	811	799	814	799	1601	799	799
Formosa	1200	0	0	5	9	0	0	400	400
Psychromonas	1199	1201	1274	400	412	399	408	1199	1199
Yonghaparkia	800	0	0	0	0	0	0	797	0
Lewinella	799	799	799	799	799	799	799	799	799
Thalassobacter	400	0	0	0	0	0	0	0	0
Thiobacillus	400	1	1	800	872	798	855	400	400
Psychroflexus	400	400	471	401	418	401	466	400	400
Oceanicaulis	400	400	400	400	400	400	407	400	400
Pseudoruegeria	400	0	0	2	2	2	2	0	0
Octadecabacter	400	1210	1665	0	0	1	2	400	0
Brumimicrobium	400	400	407	400	405	400	402	400	400
Parvibaculum	400	400	451	400	400	1	1	400	400
Desulfococcus	400	2	28	400	400	0	0	0	0
Thalassomonas	399	400	760	0	0	0	0	0	0
Sediminicola	399	399	856	797	1030	399	452	0	397
Tepidibacter	398	398	465	398	398	398	398	398	398
Verrucomicrobium	398	0	0	0	0	0	0	0	0
Other	0	74300	33356	68211	47909	85788	64409	51211	65042

### Sheet: A500_V45_Ocean
Genus	TRUE	Kraken_GG	Bracken_GG	Kraken_SILVA	Bracken_SILVA	Kraken_RDP	Bracken_RDP	Qiime_GG	Qiime_SILVA
Photobacterium	7592	6791	7475	5587	5801	3996	5003	7147	7591
Glaciecola	7195	3199	4279	403	423	402	413	4410	1200
Pseudomonas	7197	9612	11802	10400	10525	8390	9697	6796	7197
Halomonas	6799	4801	5706	5999	6442	5613	6456	5199	5993
Marinobacter	6800	2807	3335	3201	3279	3207	3474	7200	7198
Burkholderia	6398	3612	4555	3599	3817	3612	3866	5996	6398
Pseudoalteromonas	6396	5604	7526	5995	6164	6400	6866	6396	6396
Erythrobacter	6400	7	18	2400	2968	3191	3697	4794	784
Sphingomonas	6395	5600	8218	5209	5645	3211	4114	5199	3575
Bacillus	6000	3996	5422	4814	5983	2807	3303	4420	5202
Alcanivorax	5999	1996	2061	3212	3249	4001	4498	5983	5599
Shewanella	5999	5612	7380	5597	5891	3610	4207	5998	5998
Moritella	5997	1603	2954	2004	6094	2406	2793	5997	5997
Vibrio	5998	3611	4337	6806	7159	5606	9741	1595	5996
Flavobacterium	5998	6423	7692	6418	7034	5204	5549	5598	5598
Marinomonas	5997	3596	3705	5993	6012	2389	2873	5997	5997
Staphylococcus	5597	3217	4045	4797	4942	4802	5207	4798	4797
Colwellia	5199	401	3779	4798	5317	2013	2615	408	5177
Alteromonas	5199	5207	9740	4800	5580	7200	7508	3971	3174
Novosphingobium	5196	3197	4448	5580	6452	3195	5118	5196	2373
Synechococcus	4800	2402	2545	2003	2005	0	0	1566	797
Brevibacillus	5198	4799	5197	5198	5449	4011	4314	5198	5198
Mycobacterium	4400	4400	4424	4400	4401	3997	4014	4400	4400
Maribacter	4800	1587	2182	1199	1415	1995	2200	4367	3568
Paracoccus	4797	2802	4035	3195	3878	1590	2316	4383	1553
Phaeobacter	4398	1	1	0	0	0	0	800	0
Delftia	4399	1988	2474	1200	1319	1610	2309	758	1975
Polaribacter	4397	1997	3050	1599	2231	2406	2632	3601	809
Loktanella	3600	1599	2873	395	491	403	679	1619	1588
Prochlorococcus	3197	3594	3680	2794	2796	0	0	3196	3197
Geobacter	2798	2000	2009	2398	2398	1604	2001	2798	2798
Winogradskyella	2000	400	752	403	510	397	474	2800	1595
Thalassospira	2400	2400	2418	2400	2419	1196	1229	2400	2400
Tenacibaculum	2000	2798	3401	2800	3024	1595	1704	2800	1600
Citromicrobium	1995	798	2312	0	0	0	0	1995	0
Arcobacter	2000	2000	2000	2000	2000	2000	2003	2000	2000
Psychroserpens	1999	0	0	1	1	0	0	1198	0
Hyphomicrobium	1599	799	838	798	805	798	1092	799	799
Formosa	1200	0	0	7	8	1	1	400	400
Psychromonas	1200	1202	1640	1198	1209	800	827	1200	1200
Yonghaparkia	800	0	0	0	0	0	0	800	0
Lewinella	800	800	800	800	800	800	800	800	800
Thalassobacter	400	0	0	0	0	0	0	0	0
Thiobacillus	400	0	0	0	0	395	396	400	400
Psychroflexus	400	400	447	400	402	800	873	400	400
Oceanicaulis	399	399	399	399	399	393	395	399	399
Pseudoruegeria	400	0	0	0	0	1	1	0	0
Octadecabacter	400	2002	3218	397	526	3	6	400	1
Brumimicrobium	400	400	400	400	400	400	400	400	400
Parvibaculum	400	400	407	400	405	0	0	400	400
Desulfococcus	400	2	79	400	400	0	0	0	399
Thalassomonas	400	402	1332	0	0	0	0	0	0
Sediminicola	398	0	0	0	0	399	434	0	398
Tepidibacter	400	400	619	400	400	400	400	400	400
Verrucomicrobium	400	0	0	0	0	0	0	0	0
Other	0	70662	32316	59129	45457	85076	65827	38550	52211
