## Supplemental Table 3: Soil Microbiome Read Counts for "Ultrafast and accurate 16S microbial community analysis using Kraken 2"

### Sheet: A500_Soil_ALL
Genus	TRUE	Kraken_GG	Bracken_GG	Kraken_Silva	Bracken_Silva	Kraken_RDP	Bracken_RDP	Qiime_GG	Qiime_Silva
Acinetobacter	25596	24391	26606	24796	25849	23224	23675	25596	25596
Novosphingobium	25985	15571	19853	17973	19635	15584	22139	21520	8651
Nocardioides	23584	5198	10715	26378	27697	19984	21739	2842	14763
Arthrobacter	23185	10771	16234	11162	12486	12412	15498	14149	1153
Mycobacterium	22390	22000	23048	21192	22394	10815	12305	22371	22390
Microbacterium	22387	14005	19946	14824	16774	12851	15041	20346	20721
Rhizobium	22375	13606	28592	17210	19411	23624	30035	16394	36405
Agrobacterium	20789	10818	19330	17210	19411	0	0	11715	0
Pedobacter	19982	14781	17001	13203	15360	11577	12896	13968	13172
Variovorax	19193	6793	10604	4423	5822	4808	7571	6805	6817
Burkholderia	19189	13223	18216	17966	18774	16009	18763	16788	19179
Streptomyces	19184	18013	19277	17990	19112	12802	13546	15286	19184
Bacillus	17594	15605	17844	20807	21748	10425	13756	11158	13976
Flavobacterium	17193	16795	17326	17193	17220	12781	13448	15133	17191
Sphingopyxis	17592	5997	8809	4817	5221	4400	5767	11194	9588
Lysinibacillus	18392	5201	10341	11181	11611	6011	7175	5974	9967
Janthinobacterium	17592	6804	9036	4013	4492	7206	8322	15135	1615
Alcaligenes	16792	806	1269	10803	10956	11591	12038	9915	12396
Caulobacter	17593	2397	7862	3200	3458	2016	3447	9593	9592
Ochrobactrum	17591	5993	10844	7194	10103	6403	8910	13428	15118
Rhodococcus	17591	8405	9826	12006	13183	5614	7664	13991	16373
Pseudonocardia	15596	10390	10048	11994	12252	7571	8532	11915	12761
Actinomyces	15589	16000	17097	15190	15488	9597	10057	12343	12765
Cellulomonas	15990	10377	11087	11182	12064	8386	9897	9139	8288
Pseudomonas	15990	15977	17907	15606	16496	13609	15492	14788	15990
Bradyrhizobium	15985	8804	14849	8815	12103	9596	12946	7472	6255
Shewanella	15987	11178	8628	11597	12458	9190	10314	15557	15507
Alicyclobacillus	13594	9597	13673	13594	13600	9589	9612	10465	12738
Chryseobacterium	14391	14391	14389	14391	14401	6790	7476	10262	13191
Aeromicrobium	14388	10382	13439	4791	5979	4394	4987	11592	11592
Paenibacillus	13995	13990	13438	13997	14167	8406	9719	10807	13566
Bosea	14391	1203	34	8808	9788	4802	5740	0	12791
Mesorhizobium	12798	2024	2608	4806	6629	4807	7220	6404	6300
Treponema	12796	12796	12990	12796	12797	9596	9597	7542	12347
Sphingomonas	12793	13210	16006	20392	21412	13249	18235	11582	6337
Geobacter	12793	8392	9022	8014	9219	7996	8199	10332	11564
Devosia	11196	11201	13019	6800	8093	6410	7490	8778	7545
Clostridium	11189	5997	7106	6012	7975	4002	4934	6008	7539
Actinoplanes	9597	2798	10099	5995	6993	2788	4170	397	0
Sporosarcina	9593	2800	3780	2409	2409	2798	3197	1996	1606
Sphingobium	9592	12380	12985	8802	9173	4417	5340	8704	7123
Geodermatophilus	6398	4392	6019	4398	4924	1996	3119	5193	5970
Kribbella	6396	6785	12941	6801	8400	5172	5989	6396	6384
Halothiobacillus	6397	6397	6439	6397	6437	4798	5626	6397	6367
Nitrospira	7591	5986	7990	7191	7658	5992	5996	3599	7168
Salinibacterium	6394	2000	2262	0	0	797	1397	3197	0
Syntrophus	4797	2795	5060	3193	3359	2807	2846	1603	3199
Chitinophaga	4396	3998	4395	4395	4395	2798	3005	4396	3617
Pirellula	4398	1	4	0	0	0	0	0	0
Desulfomicrobium	3200	3197	3297	2002	2433	2402	2528	2424	3200
Gemmata	3200	3200	3200	3200	3200	2400	2400	3200	3200
Flavisolibacter	3200	3200	3200	3198	3224	1994	2185	2778	2800
Modestobacter	3198	1602	1377	1600	1956	2	4	2400	2000
Limnohabitans	3198	1601	2164	1998	2630	2401	2864	1172	1599
Cellvibrio	3196	2397	2850	3195	3209	2399	2501	3186	3196
Phenylobacterium	3199	3996	8731	4392	4590	1201	1605	2796	2799
Rhodoferax	2399	3174	4282	2010	2420	802	957	796	0
Pilimelia	1600	400	584	400	590	400	557	782	0
Adhaeribacter	1600	1600	1600	1598	1598	800	803	1582	1600
Rhodoplanes	1600	5995	6806	1199	1629	0	0	1600	0
Desulfosporosinus	1600	800	841	1999	2039	802	831	1598	1600
Pelotomaculum	1600	0	0	0	0	0	0	0	0
Afifella	1600	5	6	800	821	1202	4923	0	1600
Herbiconiux	1600	400	702	400	504	400	463	0	0
Mycoplana	1600	4	3	0	0	0	0	0	0
Edaphobacter	1599	400	484	398	398	1	169	1599	1599
Ramlibacter	1598	800	893	798	1000	1598	1821	800	400
Pedomicrobium	1596	1991	3694	1995	2436	1197	1883	1596	1197
Other	0	280986	144555	214072	165098	356671	277801	250688	230015

### Sheet: A500_Soil_V12
Genus	TRUE	Kraken_GG	Bracken_GG	Kraken_SILVA	Bracken_SILVA	Kraken_RDP	Bracken_RDP	Qiime_GG	Qiime_SILVA
Novosphingobium	6794	3188	5253	4778	5608	2799	4012	5194	1572
Acinetobacter	6400	5992	6380	5606	6223	5599	5722	6400	6400
Nocardioides	5994	1599	4343	5595	5685	5595	5644	815	772
Microbacterium	5598	4007	4885	4398	4730	4399	4994	4797	5183
Mycobacterium	5597	4802	4957	4397	4721	3202	3697	5578	5597
Arthrobacter	5596	1593	2289	2795	2887	4388	4669	3639	1151
Rhizobium	5591	3214	5180	4001	4806	3621	4873	2797	6795
Agrobacterium	5194	2414	3815	4001	4806	0	0	4718	0
Lysinibacillus	4798	3596	4941	4398	4399	2804	3000	3181	3198
Variovorax	4798	1608	1930	2004	2512	1606	2336	4398	4398
Burkholderia	4797	3204	4843	4801	5058	4013	4645	4797	4797
Streptomyces	4797	4804	4974	4798	5005	4795	4911	4026	4797
Pedobacter	4795	4396	4400	3999	4000	4395	4397	3997	3997
Rhodococcus	4399	2400	2956	2799	3081	1604	2492	2004	3181
Sphingopyxis	4399	803	1734	803	955	802	1035	3200	2800
Bacillus	4398	3201	3658	3998	4016	4410	5118	2799	3187
Caulobacter	4398	799	1565	1196	1249	795	1224	2398	2397
Ochrobactrum	4396	1594	2810	2396	3647	2788	4025	2328	2397
Janthinobacterium	4395	807	1804	1199	1372	1604	1908	4393	0
Flavobacterium	3999	3602	4013	3999	4006	3599	3750	3176	3997
Pseudomonas	3998	3999	4487	3613	4167	3607	4459	3998	3998
Cellulomonas	3998	3597	3817	3998	4225	3198	3907	799	0
Shewanella	3998	3198	3286	3195	3293	2797	3591	3984	3571
Alcaligenes	3997	402	1209	1603	1625	2005	2317	2801	2799
Actinomyces	3997	3997	4165	3599	3656	3195	3211	2376	3572
Bradyrhizobium	3994	2798	4452	2406	3004	3589	4578	3561	778
Pseudonocardia	3598	2000	2033	2799	2849	2397	2436	2798	2399
Chryseobacterium	3598	3598	3598	3598	3604	1994	2189	1170	2798
Bosea	3597	3	6	1208	1297	1601	1963	0	3197
Aeromicrobium	3597	3198	3453	3197	3642	2797	2814	1998	1998
Mesorhizobium	3200	807	1468	807	1221	2404	3444	3200	2391
Paenibacillus	3199	3199	3248	3199	3231	2803	3277	2000	2770
Geobacter	3198	2799	2808	2799	2873	1600	1780	2361	2782
Treponema	3198	3198	3346	3198	3199	3198	3199	1574	3155
Sphingomonas	3196	3205	5226	5619	6222	3626	5060	1593	399
Devosia	2798	1604	1912	2394	3057	2396	2870	1999	1998
Alicyclobacillus	2797	2397	2800	2797	2797	2797	2800	2413	1975
Clostridium	2795	1598	2011	1998	2331	801	1199	1211	1201
Actinoplanes	2400	1198	1593	1602	2240	1600	2250	0	0
Sporosarcina	2398	1200	1249	799	799	1597	1648	796	406
Sphingobium	2398	2403	2946	1208	1332	1209	1537	1936	1179
Nitrospira	1999	1200	1999	1999	2166	1999	2001	1599	1599
Halothiobacillus	1599	1599	1610	1599	1605	1599	1609	1599	1569
Salinibacterium	1598	1201	1530	0	0	2	2	799	0
Geodermatophilus	1598	801	1052	1203	1684	1200	1603	1198	1581
Kribbella	1597	1995	2681	1597	1716	1597	1618	1597	1585
Pirellula	1199	1	4	0	0	0	0	0	0
Syntrophus	1199	395	1144	401	401	800	837	404	800
Rhodoferax	1199	1198	1473	799	954	1	1	399	0
Modestobacter	800	800	907	402	732	2	4	800	800
Desulfomicrobium	800	800	812	800	800	800	921	800	800
Limnohabitans	800	401	472	401	504	396	489	800	800
Phenylobacterium	800	1198	1492	800	815	400	583	397	400
Gemmata	800	800	800	800	800	800	800	800	800
Flavisolibacter	800	800	800	800	806	800	800	400	800
Cellvibrio	799	401	409	799	806	798	856	789	799
Chitinophaga	799	799	799	799	799	799	799	799	799
Pilimelia	400	400	584	400	590	400	557	389	0
Adhaeribacter	400	400	400	398	398	0	0	383	400
Rhodoplanes	400	1206	1548	400	528	0	0	400	0
Desulfosporosinus	400	400	427	400	413	400	429	398	400
Pelotomaculum	400	0	0	0	0	0	0	0	0
Afifella	400	4	4	0	0	0	0	0	400
Ramlibacter	400	398	433	0	0	399	477	800	400
Herbiconiux	400	400	702	400	504	400	463	0	0
Mycoplana	400	2	2	0	0	0	0	0	0
Edaphobacter	400	400	484	398	398	1	169	400	400
Pedomicrobium	399	400	1011	399	421	0	0	399	0
Other	0	67447	34445	50275	36596	66245	45868	60315	68753

### Sheet: A500_Soil_V34
Genus	TRUE	Kraken_GG	Bracken_GG	Kraken_SILVA	Bracken_SILVA	Kraken_RDP	Bracken_RDP	Qiime_GG	Qiime_SILVA
Acinetobacter	6400	6396	6978	6400	6472	6398	6559	6400	6400
Novosphingobium	6398	5184	5764	4387	4391	5587	7350	3977	2758
Mycobacterium	5600	5997	6421	5601	5919	4805	5508	5600	5600
Nocardioides	5599	1204	1948	7191	7396	4403	4979	801	4405
Microbacterium	5599	1613	2781	3213	3248	2432	2906	5189	5172
Arthrobacter	5599	3601	4943	3992	4407	2803	3047	1659	0
Rhizobium	5598	4390	7402	4611	5328.5	6822	7854	4404	10000
Agrobacterium	5199	3607	4937	4611	5328.5	0	0	1940	0
Variovorax	4800	2393	3192	405	458	1202	1532	2404	2416
Burkholderia	4800	4007	4331	5185	5258	4400	4432	4391	4800
Pedobacter	4800	4000	4401	4000	4001	3986	3991	3600	3600
Streptomyces	4798	4010	5219	4006	4419	3617	3904	3638	4798
Lysinibacillus	4400	804	3048	3993	3994	2803	3421	2394	4400
Bacillus	4400	2013	2572	3618	3630	2414	2949	3200	3600
Ochrobactrum	4400	1197	2132	1602	2232	799	869	3531	3978
Janthinobacterium	4400	2003	2720	1601	1695	1999	2199	3580	1615
Caulobacter	4399	799	1563	399	399	399	518	2399	2399
Flavobacterium	4399	4399	4469	4399	4399	4789	4796	3999	4399
Rhodococcus	4398	1601	1748	2806	3173	1614	2175	3997	4398
Sphingopyxis	4398	1198	1331	1200	1201	403	472	2797	2790
Cellulomonas	4000	1200	1294	2784	2836	1597	1828	2402	2795
Alcaligenes	4000	1	4	3200	3219	3192	3209	3176	3200
Pseudonocardia	4000	3199	3265	2801	2892	2395	2726	3997	4000
Pseudomonas	3999	3998	4378	3999	4038	3199	3339	3997	3999
Shewanella	3999	2798	2868	3599	3994	2401	2565	3601	3999
Bradyrhizobium	3998	2002	2413	1217	1722	1603	2296	0	798
Bosea	3600	0	0	1994	2700	1600	1763	0	3200
Alicyclobacillus	3600	3200	3633	3600	3600	3593	3593	3202	3600
Paenibacillus	3599	3599	3652	3600	3612	2402	2802	2799	3599
Actinomyces	3598	3602	3760	3201	3266	3205	3248	3172	2798
Chryseobacterium	3597	3597	3597	3597	3599	2797	2801	3171	3596
Aeromicrobium	3597	2393	3586	398	451	397	463	3197	3197
Mesorhizobium	3200	3	6	1198	1829	1204	1426	1204	1530
Geobacter	3200	2398	2402	2398	2445	2004	2011	2405	3200
Treponema	3200	3200	3204	3200	3200	3200	3200	2372	3200
Sphingomonas	3199	2408	3032	5597	5600	2412	2905	3200	1970
Devosia	2799	3205	3465	1600	1687	1599	1727	2397	1582
Clostridium	2799	1599	1821	817	1268	1602	1609	1599	2381
Sporosarcina	2400	1201	1567	1597	1597	1200	1548	1200	1200
Actinoplanes	2399	398	2262	1597	1646	0	0	0	0
Sphingobium	2399	3990	4217	2799	2800	1994	2306	2399	2384
Nitrospira	1999	1597	1999	1600	1715	1998	1999	800	1999
Halothiobacillus	1600	1600	1609	1600	1600	1200	1608	1600	1600
Salinibacterium	1600	397	732	0	0	396	683	800	0
Geodermatophilus	1600	1198	1627	1198	1224	795	1231	1200	1597
Kribbella	1600	1200	3066	2401	2684	1193	1484	1600	1600
Pirellula	1200	0	0	0	0	0	0	0	0
Syntrophus	1200	800	1292	800	800	800	801	400	800
Chitinophaga	1200	1200	1200	1200	1200	1200	1200	1200	805
Desulfomicrobium	800	800	807	402	795	800	802	419	800
Phenylobacterium	800	1197	1461	1196	1196	402	502	800	800
Gemmata	800	800	800	800	800	800	800	800	800
Flavisolibacter	800	800	800	800	805	794	795	800	800
Modestobacter	799	400	470	400	415	0	0	400	400
Limnohabitans	799	401	508	401	447	801	903	372	799
Cellvibrio	799	799	813	799	799	800	812	799	799
Rhodoferax	400	397	499	3	3	402	470	397	0
Pilimelia	400	0	0	0	0	0	0	1	0
Adhaeribacter	400	400	400	400	400	400	400	400	400
Rhodoplanes	400	1993	2190	1	1	0	0	400	0
Desulfosporosinus	400	400	414	400	400	400	400	400	400
Pelotomaculum	400	0	0	0	0	0	0	0	0
Afifella	400	0	0	400	421	400	2020	0	400
Ramlibacter	400	400	456	399	439	1196	1341	0	0
Herbiconiux	400	0	0	0	0	0	0	0	0
Mycoplana	400	1	1	0	0	0	0	0	0
Edaphobacter	400	0	0	0	0	0	0	400	400
Pedomicrobium	400	400	659	798	825	400	411	400	400
Other	0	68375	39833	49951	41643	73514	58474	60184	44607

### Sheet: A500_Soil_V4
Genus	TRUE	Kraken_GG	Bracken_GG	Kraken_SILVA	Bracken_SILVA	Kraken_RDP	Bracken_RDP	Qiime_GG	Qiime_SILVA
Acinetobacter	6397	6019	6624	6390	6606	5207	5262	6397	6397
Novosphingobium	6395	3995	4418	5209	5823	3199	5098	5998	1558
Nocardioides	5993	1199	2212	6403	6682	5983	6626	826	4395
Arthrobacter	5993	3568	4501	3176	3884	2025	2994	4825	0
Mycobacterium	5595	5599	5835	5596	5675	2808	3100	5595	5595
Microbacterium	5593	4778	6140	3209	4324	2414	2926	5163	5169
Rhizobium	5590	3201	8005	3608	4111	4012	6334	4396	9614
Agrobacterium	5197	2794	5289	3608	4111	0	0	1569	0
Pedobacter	5190	2793	4100	2803	4292	3196	4508	2390	2400
Variovorax	4797	1599	2741	1206	1781	808	2086	0	0
Burkholderia	4795	3203	4521	3985	4301	3603	4688	2803	4785
Lysinibacillus	4795	400	1176	1593	2019	404	754	0	391
Streptomyces	4794	4001	4542	4390	4795	4390	4731	3610	4794
Janthinobacterium	4398	1197	2256	412	508	1996	2348	3570	0
Caulobacter	4398	399	2367	802	903	412	572	2398	2398
Ochrobactrum	4397	1206	2951	1985	2682	811	1812	3969	4745
Bacillus	4396	4403	5807	5612	6212	3601	5689	1567	3190
Rhodococcus	4396	2400	2561	3200	3340	2396	2997	3994	4396
Alcaligenes	4396	5	28	2803	2868	3197	3283	1139	3197
Flavobacterium	4395	4395	4422	4395	4399	4393	4902	3958	4395
Sphingopyxis	4395	2394	2872	1597	1800	1992	2756	2397	1598
Pseudonocardia	3998	1599	2375	2398	2441	2779	3370	1146	2363
Pseudomonas	3995	3988	4521	3995	4111	2802	3174	3195	3995
Bradyrhizobium	3995	1996	3992	1607	2728	2401	3323	1136	1525
Shewanella	3994	1196	1237	1206	1571	1205	1215	3976	3941
Actinomyces	3994	4395	4586	4391	4487	3197	3598	3195	2795
Cellulomonas	3993	2793	2988	2002	2342	1596	1843	2766	1953
Paenibacillus	3599	3200	3269	3600	3691	3201	3640	2799	3599
Alicyclobacillus	3597	2000	3620	3597	3603	3199	3219	2798	3563
Chryseobacterium	3597	3597	3597	3597	3598	1999	2486	3123	3198
Bosea	3596	4	14	3192	3376	804	1124	0	3196
Aeromicrobium	3595	2392	3200	795	1193	1	1	3197	3197
Mesorhizobium	3198	5	567	805	1153	400	694	0	0
Treponema	3198	3198	3220	3198	3198	3198	3198	796	2792
Sphingomonas	3198	3201	3874	4787	5098	2801	4370	3593	1975
Geobacter	3195	1599	1906	1998	2072	2790	2800	2766	2782
Devosia	2799	3195	3821	1200	1494	406	698	1987	1965
Clostridium	2795	1597	1637	1198	2347	1599	2126	1598	1986
Actinoplanes	2398	802	3122	1998	2035	1188	1920	0	0
Sporosarcina	2396	397	482	0	0	1	1	0	0
Sphingobium	2396	2791	2911	1603	1735	9	12	1970	1163
Nitrospira	1995	1591	1996	1994	2131	1995	1996	800	1972
Geodermatophilus	1600	1200	1670	1197	1212	1	285	1199	1192
Kribbella	1599	1997	3597	1601	2066	1193	1428	1599	1599
Halothiobacillus	1598	1598	1610	1598	1632	400	800	1598	1598
Salinibacterium	1598	0	0	0	0	399	712	798	0
Pirellula	1199	0	0	0	0	0	0	0	0
Syntrophus	1199	800	1312	1194	1198	800	801	399	800
Chitinophaga	1198	1198	1198	1198	1198	799	1006	1198	814
Desulfomicrobium	800	800	839	400	401	400	401	405	800
Phenylobacterium	800	802	2889	1198	1289	396	514	800	800
Gemmata	800	800	800	800	800	800	800	800	800
Flavisolibacter	800	800	800	800	808	400	590	778	400
Modestobacter	799	0	0	398	406	0	0	400	400
Limnohabitans	799	401	592	798	1166	4	7	0	0
Cellvibrio	798	798	814	798	804	401	417	798	798
Rhodoferax	400	780	1155	6	8	0	0	0	0
Pilimelia	400	0	0	0	0	0	0	0	0
Adhaeribacter	400	400	400	400	400	400	403	399	400
Rhodoplanes	400	1210	1534	400	598	0	0	400	0
Desulfosporosinus	400	0	0	400	425	2	2	400	400
Pelotomaculum	400	0	0	0	0	0	0	0	0
Afifella	400	1	1	0	0	400	1678	0	400
Herbiconiux	400	0	0	0	0	0	0	0	0
Mycoplana	400	0	0	0	0	0	0	0	0
Edaphobacter	399	0	0	0	0	0	0	399	399
Ramlibacter	398	2	2	397	559	1	1	0	0
Pedomicrobium	398	398	1012	399	789	398	1061	398	398
Other	0	77129	35670	61072	44918	94586	67018	76025	67223

### Sheet: A500_Soil_V45
Genus	TRUE	Kraken_GG	Bracken_GG	Kraken_SILVA	Bracken_SILVA	Kraken_RDP	Bracken_RDP	Qiime_GG	Qiime_SILVA
Acinetobacter	6399	5984	6624	6400	6548	6020	6132	6399	6399
Novosphingobium	6398	3204	4418	3599	3813	3999	5679	6351	2763
Nocardioides	5998	1196	2212	7189	7934	4003	4490	400	5191
Arthrobacter	5997	2009	4501	1199	1308	3196	4788	4026	2
Mycobacterium	5598	5602	5835	5598	6079	0	0	5598	5598
Microbacterium	5597	3607	6140	4004	4472	3606	4215	5197	5197
Rhizobium	5596	2801	8005	4989	5165	9169	10974	4797	9996
Agrobacterium	5199	2003	5289	4989	5165	0	0	3488	0
Pedobacter	5197	3592	4100	2401	3067	0	0	3981	3175
Variovorax	4798	1193	2741	808	1071	1192	1617	3	3
Burkholderia	4797	2809	4521	3995	4157	3993	4998	4797	4797
Streptomyces	4795	5198	4542	4796	4893	0	0	4012	4795
Bacillus	4400	5988	5807	7579	7890	0	0	3592	3999
Flavobacterium	4400	4399	4422	4400	4416	0	0	4000	4400
Sphingopyxis	4400	1602	2872	1217	1265	1203	1504	2800	2400
Lysinibacillus	4399	401	1176	1197	1199	0	0	399	1978
Janthinobacterium	4399	2797	2256	801	917	1607	1867	3592	0
Alcaligenes	4399	398	28	3197	3244	3197	3229	2799	3200
Caulobacter	4398	400	2367	803	907	410	1133	2398	2398
Ochrobactrum	4398	1996	2951	1211	1542	2005	2204	3600	3998
Rhodococcus	4398	2004	2561	3201	3589	0	0	3996	4398
Pseudonocardia	4000	3592	2375	3996	4070	0	0	3974	3999
Actinomyces	4000	4006	4586	3999	4079	0	0	3600	3600
Cellulomonas	3999	2787	2988	2398	2661	1995	2319	3172	3540
Pseudomonas	3998	3992	4521	3999	4180	4001	4520	3598	3998
Bradyrhizobium	3998	2008	3992	3585	4649	2003	2749	2775	3154
Shewanella	3996	3986	1237	3597	3600	2787	2943	3996	3996
Alicyclobacillus	3600	2000	3620	3600	3600	0	0	2052	3600
Chryseobacterium	3599	3599	3597	3599	3600	0	0	2798	3599
Aeromicrobium	3599	2399	3200	401	693	1199	1709	3200	3200
Paenibacillus	3598	3992	3269	3598	3633	0	0	3209	3598
Bosea	3598	1196	14	2414	2415	797	890	0	3198
Mesorhizobium	3200	1209	567	1996	2426	799	1656	2000	2379
Treponema	3200	3200	3220	3200	3200	0	0	2800	3200
Sphingomonas	3200	4396	3874	4389	4492	4410	5900	3196	1993
Geobacter	3200	1596	1906	819	1829	1602	1608	2800	2800
Devosia	2800	3197	3821	1606	1855	2009	2195	2395	2000
Clostridium	2800	1203	1637	1999	2029	0	0	1600	1971
Actinoplanes	2400	400	3122	798	1072	0	0	397	0
Sporosarcina	2399	2	482	13	13	0	0	0	0
Sphingobium	2399	3196	2911	3192	3306	1205	1485	2399	2397
Geodermatophilus	1600	1193	1670	800	804	0	0	1596	1600
Kribbella	1600	1593	3597	1202	1934	1189	1459	1600	1600
Halothiobacillus	1600	1600	1610	1600	1600	1599	1609	1600	1600
Nitrospira	1598	1598	1996	1598	1646	0	0	400	1598
Salinibacterium	1598	402	0	0	0	0	0	800	0
Syntrophus	1199	800	1312	798	960	407	407	400	799
Chitinophaga	1199	801	1198	1198	1198	0	0	1199	1199
Pirellula	800	0	0	0	0	0	0	0	0
Desulfomicrobium	800	797	839	400	437	402	404	800	800
Gemmata	800	800	800	800	800	0	0	800	800
Flavisolibacter	800	800	800	798	805	0	0	800	800
Modestobacter	800	402	0	400	403	0	0	800	400
Limnohabitans	800	398	592	398	513	1200	1465	0	0
Cellvibrio	800	399	814	799	800	400	416	800	800
Phenylobacterium	799	799	2889	1198	1290	3	6	799	799
Rhodoferax	400	799	1155	1202	1455	399	486	0	0
Pilimelia	400	0	0	0	0	0	0	392	0
Adhaeribacter	400	400	400	400	400	0	0	400	400
Rhodoplanes	400	1586	1534	398	502	0	0	400	0
Desulfosporosinus	400	0	0	799	801	0	0	400	400
Pelotomaculum	400	0	0	0	0	0	0	0	0
Afifella	400	0	1	400	400	402	1225	0	400
Herbiconiux	400	0	0	0	0	0	0	0	0
Mycoplana	400	1	0	0	0	0	0	0	0
Edaphobacter	400	0	0	0	0	0	0	400	400
Ramlibacter	400	0	2	2	2	2	2	0	0
Pedomicrobium	399	793	1012	399	401	399	411	399	399
Other	0	68035	34607	52774	41941	122326	106441	54164	49432
