## Supplemental Table 4: MAPE and Bray Curtis Errors for "Ultrafast and accurate 16S microbial community analysis using Kraken 2"

### Sheet: MAPE
MAPE (Error)		16S Greengenes Database			16S Silva Database			16S RDP Database
Environment	16S Primers	Kraken	Bracken	Qiime	Kraken	Bracken	Qiime	Kraken	Bracken
Human	V12	0.355259	0.297398	0.497357	0.306295	0.293906	0.439201	0.291356	0.299852
	V34	0.345256	0.339955	0.358211	0.27573	0.255527	0.313341	0.330428	0.309756
	V4	0.394669	0.351628	0.466723	0.332314	0.301334	0.453918	0.396245	0.353303
	V45	0.36812	0.308513	0.429045	0.301507	0.287081	0.342774	0.366048	0.363771
	Combined	0.374616	0.31127	0.458969	0.306061	0.2757	0.40472	0.355171	0.335544
Ocean	V12	0.406769	0.317094	0.2229	0.325619	0.300763	0.314888	0.405123	0.367585
	V34	0.317983	0.320607	0.203943	0.29133	0.27812	0.250196	0.380267	0.354896
	V4	0.419302	0.356405	0.27321	0.413019	0.345464	0.343543	0.523203	0.510722
	V45	0.421768	0.391488	0.218963	0.362069	0.324791	0.272775	0.474844	0.436871
	Combined	0.393284	0.322854	0.237441	0.345923	0.303195	0.303643	0.45624	0.425182
Soil	V12	0.364668	0.268901	0.315242	0.284375	0.241423	0.367061	0.346263	0.284907
	V34	0.397763	0.321914	0.310298	0.323233	0.293078	0.275368	0.403914	0.368835
	V4	0.42162	0.343887	0.391518	0.352205	0.307322	0.387196	0.482095	0.406161
	V45	0.417982	0.343839	0.277572	0.351982	0.336131	0.298419	0.680052	0.652046
	Combined	0.400403	0.306098	0.332669	0.326554	0.279423	0.342472	0.477836	0.413595
Average	V12	0.375565	0.294464	0.345166	0.30543	0.278697	0.373717	0.347581	0.317448
	V34	0.353667	0.327492	0.290817	0.296765	0.275575	0.279635	0.371536	0.344496
	V4	0.411864	0.35064	0.37715	0.365846	0.31804	0.394885	0.467181	0.423396
	V45	0.402623	0.347947	0.308527	0.338519	0.316001	0.304656	0.506981	0.48423
	Combined	0.389434	0.313407	0.343026	0.326179	0.286106	0.350278	0.429749	0.39144

### Sheet: Bray-Curtis Dissimilarity
Bray-curtis Dissimilarity		16S Greengenes Database			16S Silva Database			16S RDP Database
Environment	16S Primers	Kraken	Bracken	Qiime	Kraken	Bracken	Qiime	Kraken	Bracken
Human	V12	0.214	0.166	0.331	0.173	0.161	0.281	0.167	0.163
	V34	0.2	0.189	0.216	0.155	0.14	0.185	0.194	0.176
	V4	0.239	0.197	0.298	0.195	0.169	0.289	0.241	0.199
	V45	0.22	0.172	0.269	0.171	0.158	0.204	0.219	0.203
	Combined	0.212	0.165	0.275	0.165	0.144	0.236	0.199	0.178
Ocean	V12	0.251	0.173	0.125	0.193	0.172	0.186	0.251	0.218
	V34	0.185	0.172	0.113	0.165	0.155	0.142	0.23	0.206
	V4	0.259	0.195	0.157	0.25	0.197	0.206	0.335	0.305
	V45	0.258	0.213	0.122	0.214	0.184	0.158	0.304	0.263
	Combined	0.229	0.168	0.128	0.195	0.165	0.17	0.274	0.242
Soil	V12	0.221	0.148	0.187	0.163	0.133	0.223	0.209	0.162
	V34	0.241	0.179	0.184	0.186	0.164	0.156	0.249	0.217
	V4	0.262	0.189	0.243	0.209	0.174	0.234	0.318	0.245
	V45	0.253	0.189	0.161	0.204	0.188	0.171	0.495	0.448
	Combined	0.236	0.163	0.192	0.183	0.151	0.194	0.3	0.243
Average	V12	0.228667	0.162333	0.214333	0.176333	0.155333	0.23	0.209	0.181
	V34	0.208667	0.18	0.171	0.168667	0.153	0.161	0.224333	0.199667
	V4	0.253333	0.193667	0.232667	0.218	0.18	0.243	0.298	0.249667
	V45	0.243667	0.191333	0.184	0.196333	0.176667	0.177667	0.339333	0.304667
	Combined	0.225667	0.165333	0.198333	0.181	0.153333	0.2	0.257667	0.221
