## Supplemental Table 5: 16S Database Inconsistencies for "Ultrafast and accurate 16S microbial community analysis using Kraken 2"

### Sheet: Sheet1
Database	Genus	Problem	Genera in DB
16S Greengenes	Afifella	not in database
16S Greengenes	Alcaligenes	not in database
16S Greengenes	Alistipes	not in database
16S Greengenes	Alloprevotella	not in database
16S Greengenes	Barnesiella	not in database
16S Greengenes	Butyricicoccus	not in database
16S Greengenes	Candidatus_Soleaferrea	not in database
16S Greengenes	Coprobacter	not in database
16S Greengenes	Escherichia	not in database
16S Greengenes	Eubacterium	not in database
16S Greengenes	Herbiconiux	not in database
16S Greengenes	Intestinibacter	not in database
16S Greengenes	Lachnoclostridium	not in database
16S Greengenes	Mesorhizobium	not in database
16S Greengenes	Oscillibacter	not in database
16S Greengenes	Pectobacterium	not in database
16S Greengenes	Pelotomaculum	not in database
16S Greengenes	Pirellula	not in database
16S Greengenes	Ramlibacter	not in database
16S Greengenes	Ruminiclostridium	not in database
16S Greengenes	Stomatobaculum	not in database
16S Greengenes	Thalassobacter	not in database
16S RDP	Adhaeribacter	mapped to multiple genera	Adhaeribacter, Nibribacter, etc.
16S RDP	Agrobacterium	mapped to multiple genera	Bradyrhizobium, Ochrobactrum, Methylobacterium, etc
16S RDP	Candidatus_Soleaferrea	mapped to multiple genera	unclassified_Ruminococcaceae (F)
16S RDP	Edaphobacter	mapped to multiple genera	unclassified_Acidobacteria_Gp1, Gp2, etc
16S RDP	Modestobacter	mapped to multiple genera	Blastococcus, Jatrophihabitans, etc.
16S RDP	Mycoplana	mapped to multiple genera	unclassified_Alphaproteobacteria, Sphingomonas
16S RDP	Pedomicrobium	mapped to multiple genera	unclassified_Proteobacteria, unclassified_Bacteria, etc.
16S RDP	Pelotomaculum	mapped to multiple genera	unclassified_Bacteria, unclassified_Peptococcaceae
16S RDP	Phaeobacter	mapped to multiple genera	unclassified_Rhodobacteraceae (F1)
16S RDP	Pirellula	mapped to multiple genera	unclassified_Planctomycetaceae
16S RDP	Rhodoferax	mapped to multiple genera	Acidovorax, Curvibacter, Hydrogenophaga, etc.
16S RDP	Rhodoplanes	mapped to multiple genera	unclassified_Alphaproteobacteria, unclassified_Rhizobiales, etc
16S RDP	Salinibacterium	mapped to multiple genera	unclassified_Microbacteriaceae, unclassified_Flavobacteriaceae
16S RDP	Yonghaparkia	mapped to multiple genera	Yonghaparkia and unclassified_Microbacteriaceae
16S RDP	Clostridium	mapped to different genera	Clostridium sensu stricto/Clostridium XI
16S RDP	Escherichia	mapped to different genera	Escherichia/Shigella
16S RDP	Lachnoclostridium	mapped to different genera	Clostridium XlVa/Clostridium XlVb
16S RDP	Ruminiclostridium	mapped to different genera	Clostridium III/Clostridium IV
16S RDP	Ruminiococcus	mapped to different genera	Ruminococcus/Ruminococcus2
16S SILVA	Agrobacterium	mapped to different genera	Allorhizobium-Neorhizobium-Pararhizobium-Rhizobium
16S SILVA	Burkholderia	mapped to different genera	Burkholderia-Caballeronia-Paraburkholderia
16S SILVA	Butyrivibrio	mapped to different genera	Butyrivibrio/Butyrivibrio 2
16S SILVA	Clostridium	mapped to different genera	Clostridium sensu stricto "" 1-19
16S SILVA	Coprococcus	mapped to different genera	Coprococcus 1,2,3
16S SILVA	Corynebacterium	mapped to different genera	Corynebacterium "" 1
16S SILVA	Escherichia	mapped to different genera	Escherichia-Shigella
16S SILVA	Lachnoclostridium	mapped to different genera	Lachnoclostridium "" 1,5,10,12
16S SILVA	Prevotella	mapped to different genera	Prevotella "" 1,2,6,7,9
16S SILVA	Prochlorococcus	mapped to different genera	Prochlorococcus MIT9313
16S SILVA	Rhizobium	mapped to different genera	Allorhizobium-Neorhizobium-Pararhizobium-Rhizobium
16S SILVA	Ruminiclostridium	mapped to different genera	Ruminiclostridum "" 1,5,6,9
16S SILVA	Ruminococcus	mapped to different genera	Ruminococcus 1/Ruminococcus 2
16S SILVA	Synechococcus	mapped to different genera	Synechococcus PCC-7336, PCC-7902, etc.
16S SILVA	Treponema	mapped to different genera	Treponema "" 2
16S SILVA	Tyzzerella	mapped to different genera	Tyzzerella "" 3,4
