## Supplemental Table 6: Kraken Per Read Accuracy for "Ultrafast and accurate 16S microbial community analysis using Kraken 2"

### Sheet: Sheet1
Database	Taxonomy Level	Measure	Human Gut				Ocean				Soil
			V12	V34	V4	V45	V12	V34	V4	V45	V12	V34	V4	V45
Greengenes	Genus	Sensitivity	0.591069	0.421447	0.235181	0.176046	0.53793	0.435842	0.242211	0.184137	0.575456	0.413131	0.24497	0.187788
		PPV	0.691322	0.448745	0.254586	0.18412	0.680195	0.486832	0.26938	0.197538	0.672149	0.461203	0.270725	0.198158
	Family	Sensitivity	0.882109	0.882004	0.812707	0.850634	0.806664	0.89651	0.794421	0.802604	0.795917	0.795749	0.751557	0.811284
		PPV	0.899237	0.885851	0.836513	0.86306	0.853268	0.913567	0.845873	0.851306	0.837092	0.810831	0.795072	0.831801
	Order	Sensitivity	0.965777	0.974707	0.940455	0.948305	0.877964	0.944106	0.891982	0.895078	0.899018	0.905105	0.871676	0.907782
		PPV	0.969913	0.974774	0.953838	0.956105	0.90541	0.952035	0.908544	0.913808	0.917683	0.906999	0.878865	0.907856
	Class	Sensitivity	0.982875	0.989483	0.9834	0.985529	0.983715	0.983468	0.981715	0.9815	0.989611	0.991751	0.987743	0.985687
		PPV	0.982875	0.989483	0.9834	0.985529	0.983745	0.983468	0.98172	0.981515	0.989611	0.991751	0.987743	0.985702
	Phylum	Sensitivity	0.99572	1	0.997936	0.99792	0.993896	0.993801	0.993829	0.991792	0.995879	0.993813	0.993889	0.997914
		PPV	0.99572	1	0.997936	0.99792	0.993926	0.993801	0.993834	0.991807	0.995879	0.993813	0.993889	0.99793
Database	Taxonomy Level	Measure	Human Gut				Ocean				Soil
			V12	V34	V4	V45	V12	V34	V4	V45	V12	V34	V4	V45
Silva	Genus	Sensitivity	0.555785	0.462367	0.254662	0.19158	0.596738	0.501719	0.282962	0.221471	0.60842	0.49662	0.285356	0.207217
		PPV	0.584581	0.481155	0.26746	0.195624	0.628632	0.521612	0.303652	0.228915	0.637117	0.510984	0.297032	0.211216
	Family	Sensitivity	0.871556	0.894632	0.826965	0.862957	0.790226	0.867858	0.804613	0.837458	0.77761	0.793934	0.75594	0.793379
		PPV	0.880961	0.894693	0.844269	0.870142	0.808315	0.876905	0.829822	0.849603	0.8004	0.810566	0.777902	0.806573
	Order	Sensitivity	0.963678	0.981055	0.936239	0.958647	0.857348	0.946286	0.890045	0.909502	0.858104	0.89086	0.863735	0.90173
		PPV	0.969891	0.98106	0.942039	0.964636	0.86978	0.95217	0.901066	0.91513	0.872286	0.898209	0.87426	0.905446
	Class	Sensitivity	0.980748	0.989456	0.975288	0.987515	0.955129	0.971007	0.96132	0.962949	0.913541	0.934049	0.924227	0.9324
		PPV	0.982859	0.989456	0.975288	0.987515	0.955202	0.971007	0.96132	0.962959	0.913583	0.934049	0.926103	0.9324
	Phylum	Sensitivity	0.989357	0.997894	0.997936	0.99792	0.987776	0.993801	0.993885	0.991782	0.989715	0.993818	0.989837	0.993845
		PPV	0.991486	0.997894	0.997936	0.99792	0.987852	0.993801	0.993885	0.991792	0.989761	0.993818	0.991834	0.993845
Database	Taxonomy Level	Measure	Human Gut				Ocean				Soil
			V12	V34	V4	V45	V12	V34	V4	V45	V12	V34	V4	V45
RDP	Genus	Sensitivity	0.661619	0.551987	0.320734	0.24162	0.563446	0.458289	0.246461	0.170429	0.595757	0.484748	0.246829	0.188919
		PPV	0.697344	0.581224	0.343809	0.250823	0.612054	0.485331	0.258728	0.17682	0.663887	0.514533	0.266779	0.19651
	Family	Sensitivity	0.867169	0.852599	0.757943	0.816836	0.766043	0.805956	0.699041	0.743167	0.769548	0.769429	0.717296	0.744239
		PPV	0.880273	0.861666	0.792131	0.835926	0.803681	0.831534	0.725767	0.78318	0.803773	0.785643	0.755357	0.780711
	Order	Sensitivity	0.933644	0.953688	0.883768	0.943547	0.824916	0.878144	0.784442	0.821413	0.878587	0.874568	0.829331	0.871146
		PPV	0.945664	0.955665	0.902324	0.949531	0.850962	0.896498	0.802599	0.847389	0.892836	0.883657	0.847976	0.881842
	Class	Sensitivity	0.956929	0.976749	0.941397	0.966572	0.940959	0.942174	0.92693	0.932082	0.962954	0.985642	0.975576	0.985593
		PPV	0.965137	0.976754	0.943405	0.966587	0.942905	0.942179	0.928781	0.933985	0.968661	0.989672	0.977551	0.987585
	Phylum	Sensitivity	0.965686	0.985208	0.963934	0.975005	0.940959	0.942174	0.926941	0.934239	0.971346	0.987709	0.977752	0.985692
		PPV	0.973934	0.985214	0.965989	0.97502	0.942905	0.942179	0.928792	0.936142	0.977092	0.991748	0.979725	0.987676
